# Gene expression variation underlying tissue-specific responses to copper stress in *Drosophila melanogaster*

**DOI:** 10.1101/2023.07.12.548746

**Authors:** Elizabeth R Everman, Stuart J Macdonald

## Abstract

Copper is one of a handful of biologically necessary heavy metals that is also a common environmental pollutant. Under normal conditions, copper ions are required for many key physiological processes. However, in excess, copper quickly results in cell and tissue damage that can range in severity from temporary injury to permanent neurological damage. Because of its biological relevance, and because many conserved copper-responsive genes also respond to other non-essential heavy metal pollutants, copper resistance in *Drosophila melanogaster* is a useful model system with which to investigate the genetic control of the response to heavy metal stress. Because heavy metal toxicity has the potential to differently impact specific tissues, we genetically characterized the control of the gene expression response to copper stress in a tissue-specific manner in this study. We assessed the copper stress response in head and gut tissue of 96 inbred strains from the *Drosophila* Synthetic Population Resource (DSPR) using a combination of differential expression analysis and expression quantitative trait locus (eQTL) mapping. Differential expression analysis revealed clear patterns of tissue-specific expression, primarily driven by a more pronounced gene expression response in gut tissue. eQTL mapping of gene expression under control and copper conditions as well as for the change in gene expression following copper exposure (copper response eQTL) revealed hundreds of genes with tissue-specific local *cis-*eQTL and many distant *trans-*eQTL. eQTL associated with *MtnA*, *Mdr49*, *Mdr50*, and *Sod3* exhibited genotype by environment effects on gene expression under copper stress, illuminating several tissue- and treatment-specific patterns of gene expression control. Together, our data build a nuanced description of the roles and interactions between allelic and expression variation in copper-responsive genes, provide valuable insight into the genomic architecture of susceptibility to metal toxicity, and highlight many candidate genes for future functional characterization.
