## Supplemental Tables for "Gene expression variation underlying tissue-specific responses to copper stress in *Drosophila melanogaster*"

### Sheet: Table S1
Head Plate 1
	1	2	3	4	5	6	7	8	9	10	11	12
A	HR_21006_Cu	HR_21352_Cu	HR_21050_Cu	HR_21064_Cu	HS_22015_Cu	HR_21148_Cu	HR_21180_Cu	HR_21225_Cu	HR_21230_Cu	HR_21249_Cu	HR_21306_Cu	HR_21026_Cu
B	HR_21006_NA	HR_21026_NA	HR_21050_NA	HR_21064_NA	HR_21132_NA	HR_21148_NA	HR_21180_NA	HR_21225_NA	HR_21230_NA	HR_21249_NA	HR_21306_NA	HS_21089_NA
C	HS_21005_Cu	HS_21089_Cu	HS_21097_Cu	HS_21154_Cu	HS_21221_Cu	HS_21236_Cu	HS_21271_Cu	HS_21309_Cu	HS_21325_Cu	HS_21337_Cu	HS_21359_Cu	HR_21132_Cu
D	HS_21005_NA	HR_21352_NA	HS_21097_NA	HS_21154_NA	HS_21221_NA	HS_21236_NA	HS_21271_NA	HS_21309_NA	HS_21325_NA	HS_22036_NA	HS_21359_NA	HS_21242_Cu
E	HR_21012_Cu	HR_21042_Cu	HR_21060_Cu	HR_21074_Cu	HR_21138_Cu	HR_21173_Cu	HR_21363_Cu	HR_21226_Cu	HR_21232_Cu	HR_21292_Cu	HR_21310_Cu	HR_21207_Cu
F	HR_21012_NA	HR_21042_NA	HR_21060_NA	HR_21074_NA	HR_21138_NA	HR_21173_NA	HR_21363_NA	HR_21226_NA	HR_21232_NA	HR_21292_NA	HR_21310_NA	HR_21207_NA
G	HS_21068_Cu	HS_21090_Cu	HS_21126_Cu	HS_21187_Cu	HS_21222_Cu	HS_22015_NA	HS_21281_Cu	HS_21321_Cu	HS_21333_Cu	HS_21342_Cu	HS_22011_Cu	HS_21281_NA
H	HS_21068_NA	HS_21090_NA	HS_21126_NA	HS_21187_NA	HS_21222_NA	HS_21242_NA	HS_22036_Cu	HS_21321_NA	HS_21333_NA	HS_21342_NA	HS_22011_NA	HS_21337_NA
Head Plate 2
	1	2	3	4	5	6	7	8	9	10	11	12
A	HR_21378_Cu	HS_22416_Cu	HS_22465_NA	HR_22046_Cu	HR_22098_Cu	HR_22169_Cu	HR_22295_Cu	HS_22468_Cu	HR_22376_Cu	HR_22384_Cu	HS_22071_Cu	HR_22014_Cu
B	HR_21378_NA	HR_21391_NA	HR_22020_NA	HR_22046_NA	HR_22098_NA	HR_22169_NA	HR_22295_NA	HR_22328_NA	HR_22376_NA	HR_22384_NA	HS_22071_NA	HS_22099_Cu
C	HS_22069_Cu	HS_22081_Cu	HS_22107_Cu	HR_22458_Cu	HS_22162_Cu	HS_22176_Cu	HS_22273_Cu	HS_22325_Cu	HS_22369_Cu	HS_22400_Cu	HR_21391_Cu	HR_22020_Cu
D	HS_22069_NA	HR_22425_Cu	HS_22107_NA	HS_22110_NA	HS_22162_NA	HS_22176_NA	HS_22273_NA	HR_22415_Cu	HS_22369_NA	HS_22400_NA	HS_22081_NA	HS_22110_Cu
E	HR_21388_Cu	HR_22425_NA	HR_22042_Cu	HR_22049_Cu	HR_22120_Cu	HR_22204_Cu	HR_22307_Cu	HR_22374_Cu	HS_22416_NA	HR_22392_Cu	HS_22325_NA	HS_22318_Cu
F	HR_21388_NA	HR_22014_NA	HR_22042_NA	HR_22049_NA	HR_22120_NA	HR_22204_NA	HR_22307_NA	HR_22374_NA	HR_22378_NA	HR_22392_NA	HR_22415_NA	HR_22328_Cu
G	HR_22402_Cu	HS_22465_Cu	HS_22109_Cu	HS_22121_Cu	HS_22175_Cu	HS_22255_Cu	HR_22458_NA	HS_22360_Cu	HS_22371_Cu	HS_22410_Cu	HS_22436_Cu	HR_22378_Cu
H	HR_22402_NA	HS_22099_NA	HS_22109_NA	HS_22121_NA	HS_22175_NA	HS_22255_NA	HS_22318_NA	HS_22360_NA	HS_22371_NA	HS_22410_NA	HS_22436_NA	HS_22468_NA
Gut Plate 3
	1	2	3	4	5	6	7	8	9	10	11	12
A	GR_21006_Cu	GR_21026_Cu	GR_21050_Cu	GR_21064_Cu	GR_21132_Cu	GR_21148_Cu	GR_21180_Cu	GR_21225_Cu	GR_21230_Cu	GR_21249_Cu	GR_21306_Cu	GR_21352_Cu
B	GR_21006_NA	GR_21026_NA	GR_21050_NA	GR_21064_NA	GR_21132_NA	GR_21148_NA	GR_21180_NA	GR_21225_NA	GR_21230_NA	GR_21249_NA	GR_21306_NA	GR_21352_NA
C	GS_21005_Cu	GS_21089_Cu	GS_21097_Cu	GS_21154_Cu	GS_21221_Cu	GS_21236_Cu	GS_21271_Cu	GS_21309_Cu	GS_21325_Cu	GS_21337_Cu	GS_21359_Cu	GS_22015_Cu
D	GS_21005_NA	GS_21089_NA	GS_21097_NA	GS_21154_NA	GS_21221_NA	GS_21236_NA	GS_21271_NA	GS_21309_NA	GS_21325_NA	GS_21337_NA	GS_21359_NA	GS_22015_NA
E	GR_21012_Cu	GR_21042_Cu	GR_21060_Cu	GR_21074_Cu	GR_21138_Cu	GR_21173_Cu	GR_21207_Cu	GR_21226_Cu	GR_21232_Cu	GR_21292_Cu	GR_21310_Cu	GR_21363_Cu
F	GR_21012_NA	GR_21042_NA	GR_21060_NA	GR_21074_NA	GR_21138_NA	GR_21173_NA	GR_21207_NA	GR_21226_NA	GR_21232_NA	GR_21292_NA	GR_21310_NA	GR_21363_NA
G	GS_21068_Cu	GS_21090_Cu	GS_21126_Cu	GS_21187_Cu	GS_21222_Cu	GS_21242_Cu	GS_21281_Cu	GS_21321_Cu	GS_21333_Cu	GS_21342_Cu	GS_22011_Cu	GS_22036_Cu
H	GS_21068_NA	GS_21090_NA	GS_21126_NA	GS_21187_NA	GS_21222_NA	GS_21242_NA	GS_21281_NA	GS_21321_NA	GS_21333_NA	GS_21342_NA	GS_22011_NA	GS_22036_NA
Gut Plate 4
	1	2	3	4	5	6	7	8	9	10	11	12
A	GR_21378_Cu	GR_21391_Cu	GR_22020_Cu	GR_22046_Cu	GR_22098_Cu	GR_22169_Cu	GR_22295_Cu	GR_22328_Cu	GR_22376_Cu	GR_22384_Cu	GR_22402_Cu	GR_22425_Cu
B	GR_21378_NA	GR_21391_NA	GR_22020_NA	GR_22046_NA	GR_22098_NA	GR_22169_NA	GR_22295_NA	GR_22328_NA	GR_22376_NA	GR_22384_NA	GR_22402_NA	GR_22425_NA
C	GS_22069_Cu	GS_22081_Cu	GS_22107_Cu	GS_22110_Cu	GS_22162_Cu	GS_22176_Cu	GS_22273_Cu	GS_22325_Cu	GS_22369_Cu	GS_22400_Cu	GS_22416_Cu	GS_22465_Cu
D	GS_22069_NA	GS_22081_NA	GS_22107_NA	GS_22110_NA	GS_22162_NA	GS_22176_NA	GS_22273_NA	GS_22325_NA	GS_22369_NA	GS_22400_NA	GS_22416_NA	GS_22465_NA
E	GR_21388_Cu	GR_22014_Cu	GR_22042_Cu	GR_22049_Cu	GR_22120_Cu	GR_22204_Cu	GR_22307_Cu	GR_22374_Cu	GR_22378_Cu	GR_22392_Cu	GR_22415_Cu	GR_22458_Cu
F	GR_21388_NA	GR_22014_NA	GR_22042_NA	GS_22121_Cu	GR_22120_NA	GR_22204_NA	GR_22307_NA	GR_22374_NA	GR_22378_NA	GR_22392_NA	GR_22415_NA	GR_22458_NA
G	GS_22071_Cu	GS_22099_Cu	GS_22109_Cu	GR_22049_NA	GS_22175_Cu	GS_22255_Cu	GS_22318_Cu	GS_22360_Cu	GS_22371_Cu	GS_22410_Cu	GS_22436_Cu	GS_22468_Cu
H	GS_22071_NA	GS_22099_NA	GS_22109_NA	GS_22121_NA	GS_22175_NA	GS_22255_NA	GS_22318_NA	GS_22360_NA	GS_22371_NA	GS_22410_NA	GS_22436_NA	GS_22468_NA

### Sheet: Table S2
Dataset	PCs > 2% variance	PCs > 1% variance	PCs associated with technical effects
Head-Control	2023-01-05	2023-01-15	1,4,5,7,11,18,21,49,95
Head-Copper	2023-01-06	2023-01-15	1,6,9,11,23,95
Head-Response	2023-01-05	2023-01-13	7,8,18,23,41,91
Gut-Control	2023-01-08	2023-01-24	2,3,5,8,10,12,14,15,16
Gut-Copper	2023-01-08	2023-01-22	4,5,7,9,11,12,13,16,18,19,29
Gut-Response	2023-01-06	2023-01-20	3,11,14,23,40,50,92
